# An advanced strategy for comprehensive profiling of ADP-ribosylation sites using mass spectrometry-based proteomics

**DOI:** 10.1101/501353

**Authors:** Ivo A. Hendriks, Sara C. Larsen, Michael L. Nielsen

**Affiliations:** Proteomics program, Novo Nordisk Foundation Center for Protein Research, Faculty of Health and Medical Sciences, University of Copenhagen, Blegdamsvej 3B, 2200 Copenhagen, Denmark

**Author notes:** These authors contributed equally (Ivo A. Hendriks, Sara C. Larsen).

## Abstract

ADP-ribosylation is a widespread post-translational modification (PTM) with crucial functions in many cellular processes. Here, we describe an in-depth ADP-ribosylome using our Af1521-based proteomics methodology for comprehensive profiling of ADP-ribosylation sites, by systematically assessing complementary proteolytic digestions and precursor fragmentation through application of electron-transfer higher-energy collisional dissociation (EThcD) and electron transfer dissociation (ETD), respectively. While ETD spectra yielded higher identification scores, EThcD generally proved superior to ETD in identification and localization of ADP-ribosylation sites regardless of protease employed. Notwithstanding, the propensities of complementary proteases and fragmentation methods expanded the detectable repertoire of ADP-ribosylation to an unprecedented depth. This system-wide profiling of the ADP-ribosylome in HeLa cells subjected to DNA damage uncovered >11,000 unique ADP-ribosylated peptides mapping to >7,000 ADP-ribosylation sites, in total modifying over one-third of the human nuclear proteome and highlighting the vast scope of this PTM. High-resolution MS/MS spectra enabled identification of dozens of proteins concomitantly modified by ADP-ribosylation and phosphorylation, revealing a considerable degree of crosstalk on histones. ADP-ribosylation was confidently localized to various amino acid residue types, including less abundantly modified residues, with hundreds of ADP-ribosylation sites pinpointed on histidine, arginine, and tyrosine residues. Functional enrichment analysis suggested modification of these specific residue types is directed in a spatial manner, with tyrosine ADP-ribosylation linked to the ribosome, arginine ADP-ribosylation linked to the endoplasmic reticulum, and histidine ADP-ribosylation linked to the mitochondrion.
