## Supplementary Table 7 for "An advanced strategy for comprehensive profiling of ADP-ribosylation sites using mass spectrometry-based proteomics"

### Sheet: Hendriks_TableS7 -- Peptides
Protein ID	Gene name	Modified sequence	ADPr, residue type	ADPr, residue number	ADPr, localization probability	Phos, residue type	Phos, residue number	Phos, localization probability	Spacing (Phos - ADPr)	Intensity	MS/MS count	Score	Delta score	PEP	Fragmentation	Enzyme	ETD, trypsin	EThcD, trypsin	ETD, LysC	EThcD, LysC
P10412	HIST1H1E	_KATGAAT(ph)PKKS(ad)AK_	S	150	1	T	146	1	-4	19498222000	29	328.54	258.82	9.69e-64	Both	Trypsin	+	+
Q96T88	UHRF1	_S(ad)AGGGPSRAGS(ph)PRRTSKK_	S	651	1	S	661	1	10	9075514000	20	231.17	214.3	1.01e-30	Both	LysC			+	+
Q96T88	UHRF1	_SAGGGPSRAGS(ph)PRRTS(ad)KK_	S	666	1	S	661	1	-5	7982129000	24	365.67	333.52	7.85e-113	Both	LysC			+	+
P16403	HIST1H1C	_KAAGGAT(ph)PKKS(ad)AK_	S	150	1	T	146	1	-4	7762070800	21	295.34	241.47	4.65e-34	Both	Trypsin	+	+
Q96T88	UHRF1	_SAGGGPSRAGS(ph)PRRTS(ad)K_	S	666	1	S	661	1	-5	6636590000	14	243.11	219.44	3.59e-51	Both	LysC			+	+
P16402	HIST1H1D	_KVAGAAT(ph)PKKS(ad)IK_	S	151	1	T	147	1	-4	6402303800	29	275.63	201.02	2.26e-31	Both	Trypsin	+	+
P49916	LIG3	_FS(ad)GFSAKPNNSGEAPSS(ph)PTPK_	S	227	1	S	242	0.998	15	6179686000	7	176.69	168.73	1.95e-26	Both	Both		+	+	+
P16403	HIST1H1C	_AAGGAT(ph)PKKS(ad)AK_	S	150	1	T	146	1	-4	6154670500	13	230.06	181.46	1.77e-24	Both	Trypsin	+	+
P16402	HIST1H1D	_KVAGAAT(ph)PKKS(ad)IKK_	S	151	1	T	147	1	-4	3431946900	28	320.68	278.3	7.05e-55	Both	Trypsin	+	+
P16402	HIST1H1D	_VAGAAT(ph)PKKS(ad)IK_	S	151	1	T	147	1	-4	3346853800	28	180.67	145.23	3.81e-12	Both	Trypsin	+	+
Q14669	TRIP12	_KRSES(ph)PPAELPSLRRS(ad)TRQK_	S	323	0.998	S	312	1	-11	2979737100	60	423.63	423.63	7.47e-158	Both	Both	+		+	+
Q9Y5B9	SUPT16H	_RKAS(ph)VHS(ad)SGR_	S	1026	1	S	1023	1	-3	2960625200	9	236.21	194.04	1.71e-16	Both	Trypsin	+	+
P10412	HIST1H1E	_ATGAAT(ph)PKKS(ad)AK_	S	150	1	T	146	1	-4	2560880000	8	223.87	181.25	1.26e-32	Both	Trypsin	+	+
Q96T88	UHRF1	_S(ad)AGGGPSRAGS(ph)PRRTSK_	S	651	1	S	661	1	10	1945085100	12	256.52	226.61	8.66e-64	Both	LysC			+	+
Q9UIG0	BAZ1B	_S(ad)TGNSKS(ph)PKKGLK_	S	417	0.997	S	423	1	6	1848128400	12	141.13	97.753	3.08e-12	Both	Trypsin	+	+
P10412	HIST1H1E	_KATGAAT(ph)PKKS(ad)AKKT(ph)PKK_	S	150	1	T	146	1	-4	1733264200	38	378.97	322.76	1.84e-125	Both	Trypsin	+	+
P10412	HIST1H1E	_KATGAAT(ph)PKKS(ad)AKKT(ph)PKK_	S	150	1	T	154	1	4	1733264200	38	378.97	322.76	1.84e-125	Both	Trypsin	+	+
Q96T88	UHRF1	_S(ad)AGGGPSRAGSPRRTS(ph)KK_	S	651	1	S	666	0.928	15	1732000000	1	199.58	185.06	4.05e-16	EThcD	LysC				+
Q14669	TRIP12	_RSES(ph)PPAELPSLRRS(ad)TRQK_	S	323	0.991	S	312	1	-11	1674596100	22	224.86	224.86	1.92e-25	Both	Both	+	+	+	+
P16402	HIST1H1D	_KVAGAAT(ph)PKKS(ad)IKKTPK_	S	151	1	T	147	1	-4	1607537400	48	366.75	315.72	7.44e-142	Both	Trypsin	+	+
Q49A26	GLYR1	_KRVS(ad)SGSSERGSKS(ph)PLK_	S	148	1	S	158	1	10	1601075800	49	413.88	370.85	4.3e-143	Both	LysC			+	+
P16402	HIST1H1D	_VAGAAT(ph)PKKS(ad)IKK_	S	151	1	T	147	1	-4	1596514900	36	302.25	237.52	6.6e-31	Both	Trypsin	+	+
Q14980	NUMA1	_ASPNTRS(ad)GTRRS(ph)PRIATTTASAATAAAIGATPRAK_	S	2082	0.976	S	2087	1	5	1493000000	1	281.37	271.78	1.35e-92	EThcD	LysC				+
Q86VM9	ZC3H18	_S(ad)GGRLGS(ph)PKPERQRGQNSK_	S	862	1	S	868	1	6	1491163400	11	224.86	206.31	2.52e-25	EThcD	LysC				+
Q9UIG0	BAZ1B	_GILNGQKS(ad)TGNSKS(ph)PKK_	S	417	0.999	S	423	1	6	1352557300	20	236.92	215.97	9.79e-56	Both	Trypsin	+	+
P10412	HIST1H1E	_KATGAAT(ph)PKKS(ad)AKKT(ph)PK_	S	150	1	T	146	1	-4	1331485100	31	397.87	309.59	4.31e-88	Both	Trypsin	+	+
P10412	HIST1H1E	_KATGAAT(ph)PKKS(ad)AKKT(ph)PK_	S	150	1	T	154	1	4	1331485100	31	397.87	309.59	4.31e-88	Both	Trypsin	+	+
Q9BZZ5	API5	_RASEDTTSGS(ph)PPKKS(ad)SAGPKR_	S	469	0.99	S	464	1	-5	1095474000	7	264.38	241.17	4.59e-78	Both	Trypsin	+	+
P49916	LIG3	_KFS(ad)GFSAKPNNSGEAPSS(ph)PTPKR_	S	227	1	S	242	0.999	15	813542800	12	246.68	238.8	3.42e-67	Both	Trypsin	+	+
P16402	HIST1H1D	_VAGAAT(ph)PKKS(ad)IKKTPK_	S	151	1	T	147	1	-4	809190400	31	293.62	262.73	1.04e-71	Both	Trypsin	+	+
P16402	HIST1H1D	_S(ad)IKKT(ph)PKK_	S	151	1	T	155	1	4	756496600	14	130.75	79.302	2.49e-05	Both	Both		+	+	+
P16403	HIST1H1C	_KAAGGAT(ph)PKKS(ad)AKKT(ph)PK_	S	150	1	T	146	1	-4	623270000	13	351.63	247.87	4.31e-88	Both	Trypsin	+	+
P16403	HIST1H1C	_KAAGGAT(ph)PKKS(ad)AKKT(ph)PK_	S	150	1	T	154	1	4	623270000	13	351.63	247.87	4.31e-88	Both	Trypsin	+	+
Q9BZE4	GTPBP4	_REDSAPPSSVARS(ad)GS(ph)C(ca)SRTPRDVSGLRDVK_	S	567	0.984	S	569	0.998	2	601650000	3	251.09	238.01	1.05e-71	EThcD	LysC				+
Q6P6C2	ALKBH5	_EENRRS(ad)VLLPTHRRRGS(ph)FSSENYWRK_	S	350	0.993	S	361	1	11	601249000	8	288.25	280.66	1.11e-63	EThcD	LysC				+
Q9BZE4	GTPBP4	_RKREDSAPPSSVARS(ad)GS(ph)C(ca)SRTPRDVSGLRDVK_	S	567	0.977	S	569	0.984	2	587510000	11	206.48	200.02	7.43e-61	EThcD	LysC				+
P15408	FOSL2	_ISPEERRS(ph)PPAPGLQPMRS(ad)GGGSVGAVVVK_	S	211	0.978	S	200	1	-11	581509000	9	247.34	241.05	2.14e-71	EThcD	LysC				+
Q9Y5B9	SUPT16H	_KAS(ph)VHSS(ad)GR_	S	1027	1	S	1023	1	-4	519725000	8	214.32	159.34	1.13e-10	Both	Trypsin	+	+
P10412	HIST1H1E	_KATGAAT(ph)PKKS(ad)AKK_	S	150	1	T	146	1	-4	498556300	28	313.89	275.01	1.58e-67	Both	Trypsin	+	+
Q49A26	GLYR1	_RVS(ad)SGSSERGSKS(ph)PLK_	S	148	0.988	S	158	1	10	455223000	9	200.99	188.86	1.98e-11	EThcD	LysC				+
Q14980	NUMA1	_S(ad)GTRRS(ph)PR_	S	2082	0.906	S	2087	1	5	423000000	3	71.451	45.333	0.00077152	EThcD	Trypsin		+
Q07666	KHDRBS1	_S(ad)GSMDPSGAHPSVRQT(ph)PSRQPPLPHR_	S	18	1	T	33	1	15	420263000	9	266.18	255.56	6.95e-89	EThcD	Trypsin		+
A0A087WUS5	MYC	_RSES(ad)GSPSAGGHSKPPHS(ph)PLVLK_	S	294	0.995	S	308	1	14	418267200	11	233.49	225.64	1.66e-34	Both	LysC			+	+
Q9Y5B9	SUPT16H	_KRKAS(ph)VHS(ad)SGR_	S	1026	0.986	S	1023	1	-3	396395900	5	203.29	178.79	5.63e-21	EThcD	Trypsin		+
Q13029	PRDM2	_S(ad)KKPSSSSLRNSS(ph)PIRMAK_	S	1565	0.997	S	1577	1	12	383117000	8	310.04	294.5	7.98e-56	EThcD	LysC				+
P16220	CREB1	_RREILS(ad)RRPS(ph)YRK_	S	129	0.999	S	133	0.999	4	343532400	25	230.09	210.85	2.83e-40	Both	LysC			+	+
P16402	HIST1H1D	_S(ad)IKKT(ph)PK_	S	151	1	T	155	1	4	329270000	15	135.87	56.749	0.00078943	Both	Both	+	+	+	+
Q9Y5B9	SUPT16H	_KRKAS(ph)VHSS(ad)GR_	S	1027	0.998	S	1023	1	-4	320328600	7	187.55	157.88	1.89e-19	Both	Trypsin	+	+
Q49A26	GLYR1	_RVSS(ad)GSSERGSKS(ph)PLK_	S	149	1	S	158	1	9	288916800	10	267.75	234.66	1.68e-74	Both	LysC			+	+
Q96FF9	CDCA5	_S(ad)GPRAPS(ph)PTKPLRR_	S	15	1	S	21	0.999	6	286145000	4	133.16	122.78	2.36e-11	EThcD	Trypsin		+
Q8NDX6	ZNF740	_QAENGERAGS(ph)PDVLRC(ca)SS(ad)QGHRK_	S	52	0.999	S	44	1	-8	274559000	3	224.89	224.89	7.43e-34	EThcD	LysC				+
Q8NEY8	PPHLN1	_S(ad)FYSSHYARERS(ph)PYK_	S	110	1	S	121	0.958	11	273677000	4	179.8	164.93	1.62e-20	Both	Both	+		+	+
Q92522	H1FX	_AGGS(ad)AALS(ph)PSKK_	S	27	1	S	31	1	4	254772000	12	188.04	158.3	3.27e-15	Both	Both	+	+	+	+
P35251	RFC1	_RKIS(ph)PSKKESES(ad)KK_	S	526	0.998	S	518	1	-8	249642600	10	266.58	227.8	1.78e-67	Both	Trypsin	+	+
O60765	ZNF354A	_S(ad)VLIRQQILPREKT(ph)PPKC(ca)EIQGNSLK_	S	172	0.979	T	185	1	13	238932000	2	266.18	250.24	2.38e-55	EThcD	LysC				+
Q8NEY8	PPHLN1	_DSPHSRS(ad)GSSVSSRSYS(ph)PERSK_	S	145	0.995	S	155	1	10	236050000	1	321.62	306.12	5.67e-75	EThcD	LysC				+
Q9Y5B9	SUPT16H	_RKAS(ph)VHSSGRGSNRGSR(ad)HSSAPPK_	R	1036	0.947	S	1023	1	-13	226023000	2	401.32	366.67	4.25e-218	Both	LysC			+	+
P16403	HIST1H1C	_KAAGGAT(ph)PKKS(ad)AKK_	S	150	1	T	146	1	-4	224753500	26	298.67	243.36	1.58e-67	Both	Trypsin	+	+
P16402	HIST1H1D	_VAGAAT(ph)PKKS(ad)IKKTPKK_	S	151	0.999	T	147	1	-4	223878300	20	190.86	140.74	2.57e-27	Both	Trypsin	+	+
P10412	HIST1H1E	_KATGAAT(ph)PKKS(ad)AKKTPK_	S	150	1	T	146	1	-4	220758400	12	273.61	225.93	6.57e-82	Both	Trypsin	+	+
P46087	NOP2	_GPQPPTVS(ph)PIRS(ad)SRPPPAK_	S	790	0.98	S	786	1	-4	219391000	10	123.29	117.36	2.93e-13	Both	LysC			+	+
P16402	HIST1H1D	_KVAGAAT(ph)PKKS(ad)IKKTPKK_	S	151	1	T	147	1	-4	217218100	17	252.42	230.85	3.97e-59	Both	Trypsin	+	+
P16403	HIST1H1C	_AAGGAT(ph)PKKS(ad)AKKT(ph)PK_	S	150	0.99	T	146	1	-4	212023600	6	158.93	142.31	2.15e-18	EThcD	Trypsin		+
P16403	HIST1H1C	_AAGGAT(ph)PKKS(ad)AKKT(ph)PK_	S	150	0.99	T	154	1	4	212023600	6	158.93	142.31	2.15e-18	EThcD	Trypsin		+
Q9Y5B9	SUPT16H	_RKAS(ph)VHSS(ad)GRGSNRGSRHSSAPPK_	S	1027	0.938	S	1023	1	-4	201044000	3	355.38	323.22	4.32e-167	Both	LysC			+	+
P52701	MSH6	_RKS(ad)S(ph)RKETPSATK_	S	314	1	S	315	1	1	198458000	21	296.25	270.78	3.9e-51	Both	Both	+	+	+	+
P10412	HIST1H1E	_KATGAATPKKS(ad)AKKT(ph)PK_	S	150	0.999	T	154	1	4	194563000	22	250.76	193.11	4.4e-58	Both	Trypsin	+	+
Q13415	ORC1	_S(ad)RQTPTHPLT(ph)PRARK_	S	221	0.996	T	230	1	9	192833100	5	204.13	196.72	5.27e-10	EThcD	LysC				+
Q9Y5B9	SUPT16H	_RKAS(ph)VHSSGRGSNRGS(ad)RHSSAPPK_	S	1035	0.93	S	1023	1	-12	190485000	3	355.38	329.55	4.32e-167	ETD	LysC			+
P16403	HIST1H1C	_KAAGGAT(ph)PKKS(ad)AKKT(ph)PKK_	S	150	0.999	T	146	1	-4	190211100	20	314.33	272.25	2.24e-106	Both	Trypsin	+	+
P16403	HIST1H1C	_KAAGGAT(ph)PKKS(ad)AKKT(ph)PKK_	S	150	0.999	T	154	1	4	190211100	20	314.33	272.25	2.24e-106	Both	Trypsin	+	+
P05114	HMGN1	_RRS(ph)ARLS(ad)AKPPAK_	S	25	1	S	21	1	-4	177463900	11	152.54	137.38	9.63e-11	Both	LysC			+	+
Q96E39	RBMXL1	_SGGPS(ph)PKRS(ad)APSGLVR_	S	165	0.984	S	161	1	-4	174712500	9	109.79	89.881	2.19e-07	EThcD	Trypsin		+
Q9UIG0	BAZ1B	_GILNGQKS(ad)TGNSKS(ph)PKKGLK_	S	417	0.985	S	423	1	6	173995000	6	183.77	169.92	9.67e-31	EThcD	Trypsin		+
P10412	HIST1H1E	_ATGAAT(ph)PKKS(ad)AKKT(ph)PKK_	S	150	1	T	146	1	-4	173800000	1	214.45	53.645	2.28e-46	EThcD	Trypsin		+
P10412	HIST1H1E	_ATGAAT(ph)PKKS(ad)AKKT(ph)PKK_	S	150	1	T	154	1	4	173800000	1	214.45	53.645	2.28e-46	EThcD	Trypsin		+
Q9Y5B9	SUPT16H	_RKAS(ph)VHSSGRGSNRGSRHS(ad)SAPPK_	S	1038	0.937	S	1023	1	-15	171137000	5	330.09	308.44	8.93e-84	EThcD	LysC				+
P35251	RFC1	_KIS(ph)PSKKESESKKS(ad)RPTSK_	S	529	0.996	S	518	1	-11	163762000	6	332.41	308.47	9.2e-108	Both	Trypsin	+	+
Q9UIG0	BAZ1B	_S(ad)TGNSKS(ph)PKKGLKTPK_	S	417	0.996	S	423	1	6	162943000	7	237.21	225.01	1.48e-53	EThcD	Trypsin		+
P35251	RFC1	_S(ad)SADKIGEVSS(ph)PK_	S	302	0.995	S	312	0.999	10	162365000	10	191.79	175.56	6.81e-21	Both	Trypsin	+	+
O60293	ZFC3H1	_S(ad)FGRS(ph)PSRK_	S	202	1	S	206	1	4	156147500	5	144.77	124.19	1.45e-08	EThcD	LysC				+
Q9Y5B9	SUPT16H	_RKAS(ph)VHSSGR(ad)GSNRGSRHSSAPPK_	R	1029	0.997	S	1023	1	-6	152790000	1	302.87	282.82	4.09e-122	ETD	LysC			+
P15408	FOSL2	_ISPEERRS(ph)PPAPGLQPM(ox)RS(ad)GGGSVGAVVVK_	S	211	0.969	S	200	1	-11	151748000	6	162.47	156.71	2.71e-38	EThcD	LysC				+
P16403	HIST1H1C	_AAGGAT(ph)PKKS(ad)AKKT(ph)PKKAK_	S	150	0.998	T	146	1	-4	141204900	20	243.13	214.32	1.1e-59	Both	Trypsin	+	+
P16403	HIST1H1C	_AAGGAT(ph)PKKS(ad)AKKT(ph)PKKAK_	S	150	0.998	T	154	1	4	141204900	20	243.13	214.32	1.1e-59	Both	Trypsin	+	+
P18887	XRCC1	_AIGS(ad)TSKPQES(ph)PKGK_	S	234	0.99	S	241	1	7	132291000	3	125.97	113.84	8.76e-09	EThcD	Trypsin		+
P26358	DNMT1	_S(ad)DGEAKPEPSPS(ph)PRITRK_	S	143	0.992	S	154	0.999	11	131426300	7	177.58	162.42	1.69e-16	Both	LysC			+	+
P16402	HIST1H1D	_KS(ad)IKKT(ph)PK_	S	151	0.99	T	155	1	4	131130600	5	73.039	43.89	0.0084794	Both	Both	+	+	+
P10412	HIST1H1E	_KATGAATPKKS(ad)AKKT(ph)PKK_	S	150	1	T	154	1	4	119282500	19	297.9	241.69	1.73e-88	Both	Trypsin	+	+
Q8IYA6	CKAP2L	_S(ad)QQLSRGADLARPGVKPSRTVPSHFIRTLS(ph)K_	S	258	0.997	S	287	1	29	116356000	3	212.76	205.88	1.49e-60	EThcD	LysC				+
Q9BZE4	GTPBP4	_REDSAPPSSVARSGS(ph)C(ca)SRTPRDVS(ad)GLRDVK_	S	578	0.984	S	569	0.984	-9	114122000	2	288.83	288.83	9.06e-86	EThcD	LysC				+
Q13428	TCOF1	_APQVRAAS(ad)APAKES(ph)PRK_	S	440	1	S	446	1	6	112662800	11	208.6	191.86	9.14e-40	Both	LysC			+	+
P05204	HMGN2	_S(ad)ARLS(ph)AKPAPPKPEPKPK_	S	25	0.993	S	29	1	4	111434700	5	146.3	140.64	6.58e-15	EThcD	Trypsin		+
P0DPB5	POLR1D	_HSFRARGS(ad)ASYS(ph)PPRK_	S	100	1	S	104	0.999	4	110233400	14	199.11	177.12	7.5e-29	Both	LysC			+	+
Q9UIG0	BAZ1B	_NTGS(ph)PDRKPS(ad)KK_	S	318	0.997	S	312	1	-6	105876000	3	95.417	81.993	3.18e-07	EThcD	Both		+		+
O60765	ZNF354A	_S(ad)VLIRQQILPREKT(ph)PPK_	S	172	1	T	185	1	13	101746100	6	208.47	200.29	5.26e-15	EThcD	LysC				+
P02545	LMNA	_S(ad)GAQASSTPLS(ph)PTR_	S	12	1	S	22	1	10	101118000	15	178.15	139.15	4.92e-28	Both	Trypsin	+	+
Q02539	HIST1H1A	_S(ad)VKT(ph)PKK_	S	149	1	T	152	1	3	89321200	7	105.39	60.309	0.0021187	Both	LysC			+	+
Q9NZJ0	DTL	_ARS(ph)PINRRGSVS(ad)SVSPKPPSSFK_	S	487	0.974	S	478	1	-9	84408000	3	163.85	154.12	4.76e-29	EThcD	LysC				+
P17844	DDX5	_(ac)SGYSS(ph)DRDRGRDRGFGAPRFGGS(ad)RAGPLSGKK_	S	24	0.977	S	6	0.974	-18	81589000	1	214.17	207.17	9.67e-60	EThcD	LysC				+
Q03164	KMT2A	_AGKLS(ph)PLKS(ad)K_	S	283	0.999	S	279	1	-4	79528600	8	141.48	101.71	6.97e-07	Both	Trypsin	+	+
P16403	HIST1H1C	_AAGGAT(ph)PKKS(ad)AKKTPK_	S	150	0.994	T	146	1	-4	79345500	10	198.72	157.86	1.11e-25	Both	Trypsin	+	+
Q96GN5	CDCA7L	_TVRRAFS(ph)EGQITRRMNPTRS(ad)ARPPEK_	S	274	0.904	S	261	1	-13	78476000	2	203.71	193.45	5.19e-41	EThcD	LysC				+
Q07666	KHDRBS1	_SSGRS(ad)GSMDPSGAHPSVRQT(ph)PSRQPPLPHR_	S	18	0.998	T	33	0.998	15	75696000	3	330.52	306.04	5.39e-155	Both	Trypsin	+	+
P16402	HIST1H1D	_KVAGAAT(ph)PKKS(ad)IKKT(ph)PKK_	S	151	0.999	T	147	1	-4	74139700	8	222.45	215.71	2.22e-47	EThcD	Trypsin		+
P16402	HIST1H1D	_KVAGAAT(ph)PKKS(ad)IKKT(ph)PKK_	S	151	0.999	T	155	1	4	74139700	8	222.45	215.71	2.22e-47	EThcD	Trypsin		+
P18887	XRCC1	_AIGS(ad)TSKPQES(ph)PK_	S	234	0.999	S	241	1	7	74089300	5	136.93	127.94	7.06e-10	Both	Trypsin	+	+
S5FZ81	PHF10	_S(ad)VPGYKVEEKS(ph)P_	S	366	1	S	376	1	10	73619000	11	120.57	113.31	1.53e-07	EThcD	Both		+		+
Q14978	NOLC1	_RAS(ad)S(ph)PFRR_	S	622	1	S	623	1	1	73232100	10	121.99	95.605	0.00055479	Both	Trypsin	+	+
P16402	HIST1H1D	_VAGAAT(ph)PKKS(ad)IKKT(ph)PK_	S	151	1	T	147	1	-4	68574600	12	227.88	207.29	2.91e-44	Both	Trypsin	+	+
P16402	HIST1H1D	_VAGAAT(ph)PKKS(ad)IKKT(ph)PK_	S	151	1	T	155	1	4	68574600	12	227.88	207.29	2.91e-44	Both	Trypsin	+	+
P62753	RPS6	_RLS(ad)S(ph)LRASTSK_	S	235	0.994	S	236	0.999	1	67339500	9	108.35	89.062	6.69e-06	Both	Trypsin	+	+
Q7Z5K2	WAPL	_IFS(ad)GPKRS(ph)PTK_	S	544	1	S	549	0.986	5	64299100	5	88.338	74.11	3.13e-05	EThcD	LysC				+
P16402	HIST1H1D	_KVAGAAT(ph)PKKS(ad)IKKT(ph)PK_	S	151	0.985	T	147	1	-4	64211000	4	123.02	99.729	9.96e-11	EThcD	Trypsin		+
P16402	HIST1H1D	_KVAGAAT(ph)PKKS(ad)IKKT(ph)PK_	S	151	0.985	T	155	1	4	64211000	4	123.02	99.729	9.96e-11	EThcD	Trypsin		+
P16402	HIST1H1D	_S(ad)IKKT(ph)PKKVK_	S	151	1	T	155	1	4	62654500	7	121.9	107.11	9.07e-06	EThcD	Trypsin		+
P10412	HIST1H1E	_ATGAAT(ph)PKKS(ad)AKKT(ph)PK_	S	150	0.999	T	146	1	-4	59161100	8	199.11	177.06	3.91e-25	Both	Trypsin	+	+
P10412	HIST1H1E	_ATGAAT(ph)PKKS(ad)AKKT(ph)PK_	S	150	0.999	T	154	1	4	59161100	8	199.11	177.06	3.91e-25	Both	Trypsin	+	+
Q86U86	PBRM1	_S(ad)SLRMRT(ph)PSNLAAARLTGPSHSK_	S	295	0.92	T	301	0.92	6	59144000	2	224.89	220.59	1.24e-33	EThcD	LysC				+
Q9UIG0	BAZ1B	_MTRAPRNS(ad)GGT(ph)PRTSSKPHK_	S	457	1	T	460	1	3	58912000	5	182.49	178.49	1.25e-33	Both	LysC			+	+
Q14669	TRIP12	_ARRS(ad)RSASS(ph)PSPRRSSREK_	S	234	0.913	S	239	0.997	5	58829000	2	282.62	282.62	1.72e-82	ETD	LysC			+
P42167	TMPO	_GGPLQALTRESTRGS(ad)RRT(ph)PRK_	S	254	0.989	T	257	1	3	58450000	4	373.51	356.58	3.68e-180	Both	LysC			+	+
Q8IYB3	SRRM1	_S(ad)RVSVS(ph)PGRTSGK_	S	426	0.996	S	431	1	5	56199500	3	196.27	177.85	2.92e-07	EThcD	LysC				+
P16403	HIST1H1C	_KAAGGATPKKS(ad)AKKT(ph)PK_	S	150	0.99	T	154	1	4	54246000	12	190.86	158.56	6.59e-26	Both	Trypsin	+	+
Q9NTI5	PDS5B	_S(ad)SRMETVSNASSSSNPSS(ph)PGRIK_	S	1149	0.981	S	1166	0.997	17	53536000	3	146.97	139.34	7.75e-22	EThcD	LysC				+
Q13029	PRDM2	_SK(ad)KPSSSSLRNSS(ph)PIRMAK_	K	1566	0.957	S	1577	1	11	52345000	1	303	279.07	3.02e-82	ETD	LysC			+
A0A0A0MSH9	CHD1L	_SAVLHSQS(ad)S(ph)SSSSRQLVP_	S	787	0.972	S	788	0.954	1	51409000	1	90.385	87.547	2.65e-06	EThcD	LysC				+
Q08945	SSRP1	_S(ad)SSRQLS(ph)ESFK_	S	651	0.997	S	657	1	6	49834200	4	208.33	180.05	3.87e-09	EThcD	LysC				+
P42167	TMPO	_ESTRGS(ad)RRT(ph)PR_	S	254	0.964	T	257	0.997	3	47637000	3	75.788	62.688	0.00069398	EThcD	Trypsin		+
Q03164	KMT2A	_LRAGKLS(ph)PLKS(ad)K_	S	283	0.925	S	279	1	-4	47450000	5	127.17	118.61	2.1e-06	EThcD	Trypsin		+
Q13029	PRDM2	_S(ad)KKPSSSSLRNSS(ph)PIRM(ox)AK_	S	1565	0.993	S	1577	0.999	12	47096000	3	202.33	191.71	4.46e-22	EThcD	LysC				+
Q8NDF8	PAPD5	_S(ad)QHGSARLFRSSS(ph)K_	S	513	1	S	525	0.999	12	47022800	5	234.05	211.34	1.78e-45	Both	LysC			+	+
Q13428	TCOF1	_S(ad)LGNILQAKPTSS(ph)PAK_	S	571	1	S	583	0.98	12	46385500	5	101.42	89.228	6.46e-08	EThcD	LysC				+
A0A087WUS5	MYC	_RSESGSPSAGGH(ad)SKPPHS(ph)PLVLK_	H	302	0.933	S	308	1	6	44771000	1	188.09	170.2	5.43e-35	ETD	LysC			+
Q7Z5J4	RAI1	_ETDSPST(ph)PGKDQRS(ad)MILRSRTK_	S	1143	0.989	T	1136	0.997	-7	43595000	3	170.06	161.88	1.3e-28	EThcD	LysC				+
Q13428	TCOF1	_S(ad)LGNILQAKPTSS(ph)PAKGPPQK_	S	571	1	S	583	0.988	12	40761500	6	109	96.508	2.61e-11	Both	Trypsin	+	+
Q53EL6	PDCD4	_GRLLDRRS(ph)RS(ad)GK_	S	106	0.998	S	104	1	-2	39936300	7	178.83	165.02	4.04e-16	Both	LysC			+	+
Q08945	SSRP1	_S(ad)SSRQLSES(ph)FK_	S	651	0.998	S	659	1	8	39218000	3	215.87	193.78	6.03e-11	EThcD	Both		+		+
P62136	PPP1CA	_YGQFSGLNPGGRPIT(ph)PPRNS(ad)AK_	S	325	1	T	320	1	-5	37615000	5	141.31	134.57	7.94e-21	Both	LysC			+	+
Q9UIG0	BAZ1B	_MTRAPRNS(ph)GGTPRTS(ad)SKPHK_	S	464	0.938	S	457	1	-7	37550000	2	106.75	102.75	2.31e-09	EThcD	LysC				+
Q96QE3	ATAD5	_IST(ph)PKKS(ad)K_	S	668	0.997	T	664	0.997	-4	37396100	7	86.086	45.735	0.0019132	Both	Trypsin	+	+
Q9H211	CDT1	_TPS(ph)PARPALRAPASATS(ad)GSRK_	S	45	0.986	S	31	0.988	-14	35594400	4	156.73	141.55	1.04e-23	EThcD	Trypsin		+
Q9NWB6	ARGLU1	_S(ad)RPKLS(ph)FSLK_	S	261	0.994	S	266	1	5	35520400	7	136.96	98.658	2.75e-08	EThcD	LysC				+
A0A0A0MSH9	CHD1L	_S(ad)AVLHSQSS(ph)SSSSRQLVP_	S	780	1	S	788	0.97	8	34549000	2	126.63	126.63	2.84e-13	EThcD	LysC				+
Q9UIG0	BAZ1B	_S(ad)LSGS(ph)PLKVK_	S	345	1	S	349	1	4	33321600	10	111.01	84.624	0.00037719	Both	Trypsin	+	+
P35251	RFC1	_KIS(ph)PSKKESES(ad)KK_	S	526	0.965	S	518	1	-8	33254200	4	138.4	111.3	1.01e-08	Both	Trypsin	+	+
Q96T23	RSF1	_TNVGRTLRRS(ph)PRIS(ad)RPTAK_	S	782	0.998	S	778	1	-4	32871400	3	159.81	153.52	1.43e-20	EThcD	LysC				+
P51608	MECP2	_GRS(ad)SSASS(ph)PPKK_	S	355	0.981	S	360	0.992	5	32799600	3	105.65	83.552	1.24e-07	Both	LysC			+	+
Q13111	CHAF1A	_QHSSTS(ph)PFPTS(ad)TPLRRITK_	S	315	0.954	S	310	0.984	-5	31936000	3	120.9	116.1	1.39e-13	EThcD	LysC				+
O00479;P05204	HMGN2;HMGN4	_VKDEPQRRS(ph)ARLS(ad)AK_	S	29	1	S	25	1	-4	31690200	3	126.71	117.94	4.23e-09	EThcD	LysC				+
Q8IYB3	SRRM1	_SRVSVS(ph)PGRTS(ad)GK_	S	436	0.995	S	431	1	-5	31584100	4	122.46	109.94	2.39e-07	EThcD	LysC				+
Q9P206-2	KIAA1522	_SRS(ad)GASGLRRAFS(ph)WLRGK_	S	29	0.993	S	39	1	10	31272000	1	199.58	190.56	3.57e-16	EThcD	LysC				+
Q8N5P1	ZC3H8	_FRHSAISPKS(ad)S(ph)LHRK_	S	62	0.905	S	63	0.994	1	30061800	3	158.52	146.92	3.49e-10	EThcD	LysC				+
Q15287	RNPS1	_S(ad)STRAPS(ph)PTK_	S	21	0.968	S	27	0.999	6	29798200	2	113.71	68.625	3.42e-08	Both	LysC			+	+
P09874	PARP1	_S(ad)KGQVKEEGINKS(ph)EKR_	S	507	0.989	S	519	1	12	29674100	3	159.18	153.03	2.84e-18	EThcD	Trypsin		+
Q9NZJ0	DTL	_KKES(ad)RPGLVTVTSSQST(ph)PAKAPR_	S	416	0.958	T	429	0.998	13	28597200	4	173.56	165.37	7.22e-36	EThcD	Trypsin		+
Q8IYB3	SRRM1	_RRS(ph)PSLSS(ad)K_	S	658	0.991	S	653	0.999	-5	28566400	4	94.309	68.581	9e-06	EThcD	LysC				+
Q8N5P1	ZC3H8	_HSAISPKS(ad)S(ph)LHRK_	S	62	0.917	S	63	0.999	1	27740300	4	126.83	106.78	7.78e-09	EThcD	Trypsin		+
Q8NB78	KDM1B	_ASFDHS(ph)PDSLPLRS(ad)SGRQAK_	S	25	0.979	S	17	1	-8	26448100	2	163.18	147.64	7.9e-21	EThcD	LysC				+
Q9H307	PNN	_RSIS(ph)ESSRS(ad)GK_	S	697	0.936	S	692	0.997	-5	24978700	2	105.14	89.875	4.08e-06	Both	LysC			+	+
Q9H1E3	NUCKS1	_KIRS(ad)S(ph)PREAK_	S	39	0.991	S	40	0.999	1	23823500	3	99.283	86.765	9.26e-08	EThcD	LysC				+
P0DPB5	POLR1D	_HS(ad)FRARGSASYS(ph)PPRK_	S	94	0.912	S	104	0.99	10	23398000	6	139.58	134.45	1.9e-10	EThcD	LysC				+
P68431	HIST1H3A	_AARK(ad)S(ph)APATGGVK_	K	28	0.997	S	29	1	1	23191200	6	113.71	88.868	2.25e-07	Both	LysC			+	+
Q8N5P1	ZC3H8	_KFRHS(ad)AIS(ph)PK_	S	56	0.913	S	59	1	3	22052000	4	88.596	73.805	1.1e-05	EThcD	Both		+		+
P10412	HIST1H1E	_ATGAAT(ph)PKKS(ad)AKKTPK_	S	150	0.987	T	146	1	-4	21928800	5	141.13	108.87	1.16e-08	Both	Trypsin	+	+
P05204	HMGN2	_SAR(ad)LS(ph)AKPAPPKPEPKPK_	R	27	0.928	S	29	0.995	2	21341000	1	134.13	123.02	9.39e-11	ETD	Trypsin	+
Q49A26	GLYR1	_KRVSS(ad)GSSERGSKS(ph)PLK_	S	149	0.976	S	158	0.934	9	21148000	1	128.01	105.46	7.71e-11	ETD	LysC			+
Q13428	TCOF1	_RKLS(ph)GDQPAARTPRS(ad)K_	S	1361	0.921	S	1350	1	-11	20296000	2	160.78	135.59	1.07e-09	EThcD	LysC				+
Q13415	ORC1	_S(ad)RQTPTHPLT(ph)PR_	S	221	0.913	T	230	1	9	20152000	1	105.65	81.224	3.1e-06	EThcD	Trypsin		+
P49916	LIG3	_LTTTGQVTS(ph)PVKGAS(ad)FVTSTNPRK_	S	216	0.997	S	210	0.981	-6	20136400	3	130.83	123.4	2.25e-16	EThcD	Trypsin		+
O75717	WDHD1	_S(ad)GAVTFSS(ph)QGRVNPFK_	S	900	1	S	907	0.971	7	19424100	3	76.341	68.057	1.77e-05	EThcD	LysC				+
Q03164	KMT2A	_LRAGKLS(ph)PLKS(ad)KFK_	S	283	0.997	S	279	1	-4	19404400	5	188.66	164.73	7.57e-25	Both	Trypsin	+	+
P08651	NFIC	_TLPS(ph)TSSS(ad)GSKR_	S	277	0.966	S	273	0.99	-4	19180300	3	120.57	113.89	6.34e-07	EThcD	Trypsin		+
Q8N5P1	ZC3H8	_HSAIS(ph)PKS(ad)SLHRK_	S	62	0.993	S	59	1	-3	18784000	4	164.64	146.02	3.15e-12	Both	Trypsin	+	+
Q96GN5	CDCA7L	_SRR(ad)SS(ph)IGLR_	R	137	0.949	S	139	0.997	2	18450000	1	107.43	77.263	6.31e-06	ETD	Trypsin	+
P06748	NPM1	_S(ad)IRDT(ph)PAK_	S	195	1	T	199	1	4	17841700	4	99.919	61.128	0.00021183	Both	LysC			+	+
O75367	H2AFY	_AKS(ph)PSQKKPVS(ad)K_	S	146	1	S	138	0.999	-8	16675000	3	95.417	85.572	1.83e-07	EThcD	Both		+		+
Q6PI98	INO80C	_KRPAS(ph)PSHNGSS(ad)GGGYGASK_	S	33	0.991	S	26	0.999	-7	15989000	1	197.14	186.76	3.47e-22	EThcD	LysC				+
Q86U86	PBRM1	_LSRKS(ad)GIS(ph)PKK_	S	645	0.974	S	648	1	3	15124100	2	81.92	72.12	0.0025349	EThcD	Trypsin		+
Q8NEY8	PPHLN1	_SFYS(ad)SHYARERS(ph)PYK_	S	113	1	S	121	1	8	14987000	1	267.85	247.8	1.63e-46	ETD	LysC			+
Q8N5P1	ZC3H8	_KFRHSAISPKS(ad)S(ph)LHRK_	S	62	0.916	S	63	0.999	1	13308000	1	150.05	145.53	9.9e-10	EThcD	LysC				+
Q8WY91	THAP4	_SLR(ad)QRVSRSDS(ph)QVRK_	R	377	0.916	S	385	1	8	13120000	1	146.96	140.21	5.25e-07	EThcD	LysC				+
Q96T88	UHRF1	_S(ad)AGGGPS(ph)RAGS(ph)PRRTSKK_	S	651	1	S	657	1	6	12855000	1	107.98	102.02	1.8e-09	EThcD	LysC				+
Q96T88	UHRF1	_S(ad)AGGGPS(ph)RAGS(ph)PRRTSKK_	S	651	1	S	661	1	10	12855000	1	107.98	102.02	1.8e-09	EThcD	LysC				+
P35251	RFC1	_S(ad)SPAKKESVS(ph)PEDSEKK_	S	359	0.952	S	368	1	9	12831000	1	177.57	113.76	3.02e-18	ETD	Trypsin	+
Q8NDX6	ZNF740	_AGS(ph)PDVLRC(ca)S(ad)SQGHRK_	S	51	0.921	S	44	0.994	-7	12674000	1	58.246	48.446	0.00050524	EThcD	Trypsin		+
P46087	NOP2	_QNDTPKGPQPPTVS(ph)PIRS(ad)SRPPPAK_	S	790	0.919	S	786	0.986	-4	12610000	1	78.758	74.177	2.06e-06	EThcD	Trypsin		+
Q9BUQ8	DDX23	_RS(ad)SLS(ph)PGRGK_	S	106	0.993	S	109	1	3	12095300	3	99.283	69.077	1.46e-07	Both	LysC			+	+
A1X283	SH3PXD2B	_S(ad)RPQVRPKPAPS(ph)PK_	S	638	0.964	S	649	1	11	11774500	2	79.492	73.772	0.0040318	Both	Trypsin	+	+
Q53GS9	USP39	_RES(ph)ESRGS(ad)SGRVK_	S	24	0.992	S	19	0.998	-5	11759500	2	98.942	89.679	3.13e-07	EThcD	LysC				+
Q13029	PRDM2	_KPSS(ad)SSLRNSS(ph)PIRMAK_	S	1570	0.997	S	1577	0.999	7	11518000	1	232.84	203.94	4.07e-51	ETD	LysC			+
Q9Y5B9	SUPT16H	_KAS(ph)VHSSGRGS(ad)NR_	S	1031	0.994	S	1023	1	-8	11415600	2	79.875	68.154	0.00010795	EThcD	Trypsin		+
P62136	PPP1CA	_YGQFS(ad)GLNPGGRPIT(ph)PPRNSAK_	S	310	0.996	T	320	0.988	10	10205800	2	60.133	55.828	0.00014754	EThcD	LysC				+
P16403	HIST1H1C	_KAAGGAT(ph)PKKS(ad)AKKTPKK_	S	150	0.999	T	146	1	-4	10151200	6	282.39	237.11	6.66e-74	Both	Trypsin	+	+
Q8NAV1	PRPF38A	_LERVPS(ph)PDHRRRS(ad)YRDLDK_	S	216	0.97	S	209	1	-7	9282300	2	302.2	267.55	2.01e-100	ETD	LysC			+
P46013	MKI67	_S(ad)IRTFKES(ph)PK_	S	1064	0.999	S	1071	1	7	9121400	2	117.52	107.72	4.47e-09	EThcD	LysC				+
P35251	RFC1	_IGEVSS(ph)PKAS(ad)SK_	S	316	0.983	S	312	0.92	-4	8944600	3	85.554	68.781	0.00053112	Both	Trypsin	+	+
Q9BZE4	GTPBP4	_RS(ad)RS(ph)ITR_	S	546	0.998	S	548	1	2	8503000	1	150.02	104.94	0.00042629	ETD	Trypsin	+
P0DPB5	POLR1D	_ARGS(ad)ASYS(ph)PPRKR_	S	100	0.962	S	104	0.991	4	8388000	1	54.09	46.579	0.029187	EThcD	Trypsin		+
P16402	HIST1H1D	_S(ad)IKKT(ph)PKKVKKPATAAGTK_	S	151	0.982	T	155	1	4	8347400	3	151.98	142.29	8.65e-15	Both	Trypsin	+	+
Q96GN5	CDCA7L	_S(ad)RRSS(ph)IGLR_	S	135	0.925	S	139	0.999	4	7920900	1	114.97	88.557	2.54e-06	EThcD	Trypsin		+
P09874	PARP1	_AEPVEVVAPRGK(ad)S(ph)GAALSK_	K	498	0.999	S	499	1	1	6980100	1	94.281	79.119	2.87e-06	EThcD	LysC				+
P0DPB5	POLR1D	_HSFR(ad)ARGSASYS(ph)PPRK_	R	96	0.929	S	104	0.993	8	6511100	1	136.96	118.9	4.53e-10	ETD	LysC			+
Q8NAV1	PRPF38A	_S(ad)YRDLDKPRRS(ph)PTLR_	S	216	0.974	S	226	0.975	10	6333200	1	70.197	53.582	0.00014572	EThcD	Trypsin		+
Q16695	HIST3H3	_VARKS(ad)APAT(ph)GGVK_	S	29	0.996	T	33	1	4	6207100	1	89.231	74.44	2.85e-05	EThcD	LysC				+
Q02241	KIF23	_S(ad)ARAKT(ph)PRKPTVK_	S	3	0.979	T	8	0.999	5	5857100	1	70.889	57.252	0.00016927	EThcD	LysC				+
P07305	H1F0	_AAS(ad)KAPTKKPKAT(ph)PVKK_	S	131	0.97	T	141	1	10	5746700	4	69.979	56.125	3.22e-05	EThcD	Trypsin		+
P10412	HIST1H1E	_KATGAAT(ph)PKKS(ad)AKKTPKK_	S	150	0.998	T	146	1	-4	5477300	1	209.97	170.24	3.5e-35	ETD	Trypsin	+
P10412	HIST1H1E	_S(ad)AKKT(ph)PKKAKKPAAAAGAK_	S	150	0.999	T	154	1	4	5472500	2	149.73	141.55	6.74e-18	EThcD	Trypsin		+
Q9UHB7	AFF4	_ESKS(ad)S(ph)PRPTAEK_	S	619	0.912	S	620	0.981	1	5023200	1	85.676	58.194	0.00012117	ETD	LysC			+
Q9H6F5	CCDC86	_RKGS(ph)S(ad)SQAPASK_	S	218	0.992	S	217	0.993	-1	4949500	1	127.17	106.59	5.65e-07	EThcD	LysC				+
P16402	HIST1H1D	_KS(ad)IKKT(ph)PKK_	S	151	0.982	T	155	1	4	4865000	2	64.82	58.134	0.0026337	EThcD	Trypsin		+
Q86U86	PBRM1	_KS(ad)GIS(ph)PKK_	S	645	0.994	S	648	1	3	4840300	1	101.33	58.261	0.0012913	ETD	Trypsin	+
Q9UHB6	LIMA1	_ILRAQS(ph)RSAS(ad)GRK_	S	220	0.983	S	216	0.985	-4	4528900	1	89.231	81.719	2.04e-05	EThcD	LysC				+
Q8NFC6	BOD1L1	_S(ad)EPSKPARRLS(ph)ESLHVVDENK_	S	625	0.9	S	635	0.994	10	4265800	1	56.29	53.018	0.0001696	EThcD	LysC				+
Q02539	HIST1H1A	_S(ad)VKT(ph)PKKAK_	S	149	1	T	152	1	3	4181700	2	73.885	50.768	0.00094143	EThcD	Trypsin		+
Q9BZE4	GTPBP4	_S(ad)RS(ph)ITRK_	S	546	0.995	S	548	1	2	3660600	1	91.318	53.015	0.00070387	EThcD	Trypsin		+
P0DPB5	POLR1D	_HSFRAR(ad)GSASYS(ph)PPRK_	R	98	0.979	S	104	0.905	6	3569000	1	88.596	71.925	0.0001	ETD	LysC			+
Q9BXS6	NUSAP1	_S(ad)AHVTVSGGT(ph)PK_	S	305	0.981	T	314	0.952	9	3428200	1	68.371	61.467	0.00065961	ETD	LysC			+
Q08050	FOXM1	_KSYS(ad)GLRS(ph)PTR_	S	518	0.991	S	522	0.992	4	3287100	2	118.9	97.13	2.47e-09	EThcD	Trypsin		+
P07305	H1F0	_KAAS(ad)KAPTKKPKAT(ph)PVKK_	S	131	0.993	T	141	1	10	3236800	2	122.7	109.91	8.29e-10	Both	Trypsin	+	+
P16403	HIST1H1C	_AAGGATPKKS(ad)AKKT(ph)PKK_	S	150	0.994	T	154	1	4	3083000	1	133.89	86.464	1.78e-09	ETD	Trypsin	+
P62995	TRA2B	_S(ad)ARHTPARSRS(ph)K_	S	29	0.936	S	39	0.999	10	2874300	2	74.92	52.234	0.00063404	Both	LysC			+	+
P16403	HIST1H1C	_KAAGGAT(ph)PKKS(ad)AKKTPK_	S	150	0.991	T	146	1	-4	2699500	1	153.23	118.58	2.12e-27	EThcD	Trypsin		+
Q9BRD0	BUD13	_S(ad)GKAPERASSKTS(ph)PHWK_	S	287	0.989	S	299	0.999	12	2240300	1	132.84	126.09	1.04e-13	EThcD	LysC				+
Q03164	KMT2A	_AGKLS(ph)PLKS(ad)KFK_	S	283	0.973	S	279	1	-4	1989200	1	85.554	72.454	0.00090792	EThcD	Trypsin		+
Q9UIG0	BAZ1B	_NTGS(ph)PDRKPSKKS(ad)K_	S	321	0.992	S	312	0.991	-9	1741100	1	86.898	59.417	9.35e-05	ETD	Trypsin	+
P08621	SNRNP70	_RRS(ph)HRS(ad)ERER_	S	360	0.991	S	357	1	-3	1611400	1	98.997	54.647	0.00015998	ETD	Trypsin	+
P35251	RFC1	_RKIS(ph)PS(ad)KK_	S	520	0.94	S	518	0.944	-2	1087100	1	73.039	49.009	0.0040541	ETD	LysC			+
Q9BZE4	GTPBP4	_S(ad)GS(ph)C(ca)SRTPR_	S	567	1	S	569	0.999	2	0	1	66.92	50.894	0.00015463	EThcD	Trypsin		+
Q08945	SSRP1	_STPSRGS(ph)SSKS(ad)SSR_	S	651	0.999	S	647	1	-4	0	3	201.04	166.6	8.06e-38	EThcD	Trypsin		+
P25490	YY1	_S(ad)GGGGSS(ph)SSGGGRVK_	S	159	1	S	165	0.994	6	0	1	142.66	112.92	2.88e-14	EThcD	LysC				+
Q9BQ39	DDX50	_QGS(ph)RS(ad)GSRQDGR_	S	711	0.993	S	709	0.999	-2	0	1	138.45	106.3	4.99e-13	EThcD	Trypsin		+
Q9Y5B9	SUPT16H	_ASVHSS(ad)GRGS(ph)NR_	S	1027	0.937	S	1031	0.999	4	0	1	64.224	54.425	0.0008878	EThcD	Trypsin		+
Q9BQ39	DDX50	_S(ad)RHHYDS(ph)DEK_	S	35	0.927	S	41	1	6	0	1	110.39	85.549	3.92e-10	EThcD	LysC				+
Q53GS9	USP39	_GKRES(ph)ESRGS(ad)SGR_	S	24	0.901	S	19	1	-5	0	1	154.46	113.6	2.43e-13	EThcD	Trypsin		+

### Sheet: Sites
Protein ID	Gene name	ADPr, residue type	ADPr, residue number	ADPr, localization probability	Phos, residue type	Phos, residue number	Phos, localization probability	Spacing (Phos - ADPr)	Intensity	MS/MS count	Score	Delta score	PEP	Modified peptide sequences	Fragmentation	Enzyme	ETD, trypsin	EThcD, trypsin	ETD, LysC	EThcD, LysC
P10412	HIST1H1E	S	150	1	T	146	1	-4	26103533200	161	397.87	322.76	1.84e-125	_KATGAAT(ph)PKKS(ad)AK_;_ATGAAT(ph)PKKS(ad)AK_;_KATGAAT(ph)PKKS(ad)AKKT(ph)PKK_;_KATGAAT(ph)PKKS(ad)AKKT(ph)PK_;_KATGAAT(ph)PKKS(ad)AKK_;_KATGAAT(ph)PKKS(ad)AKKTPK_;_ATGAAT(ph)PKKS(ad)AKKT(ph)PKK_;_ATGAAT(ph)PKKS(ad)AKKT(ph)PK_;_ATGAAT(ph)PKKS(ad)AKKTPK_;_KATGAAT(ph)PKKS(ad)AKKTPKK_	Both	Trypsin	+	+
P16402	HIST1H1D	S	151	1	T	147	1	-4	17842368900	261	366.75	315.72	7.44e-142	_KVAGAAT(ph)PKKS(ad)IK_;_KVAGAAT(ph)PKKS(ad)IKK_;_VAGAAT(ph)PKKS(ad)IK_;_KVAGAAT(ph)PKKS(ad)IKKTPK_;_VAGAAT(ph)PKKS(ad)IKK_;_VAGAAT(ph)PKKS(ad)IKKTPK_;_VAGAAT(ph)PKKS(ad)IKKTPKK_;_KVAGAAT(ph)PKKS(ad)IKKTPKK_;_KVAGAAT(ph)PKKS(ad)IKKT(ph)PKK_;_VAGAAT(ph)PKKS(ad)IKKT(ph)PK_;_KVAGAAT(ph)PKKS(ad)IKKT(ph)PK_	Both	Trypsin	+	+
P16403	HIST1H1C	S	150	1	T	146	1	-4	15400400600	136	351.63	272.25	2.24e-106	_KAAGGAT(ph)PKKS(ad)AK_;_AAGGAT(ph)PKKS(ad)AK_;_KAAGGAT(ph)PKKS(ad)AKKT(ph)PK_;_KAAGGAT(ph)PKKS(ad)AKK_;_AAGGAT(ph)PKKS(ad)AKKT(ph)PK_;_KAAGGAT(ph)PKKS(ad)AKKT(ph)PKK_;_AAGGAT(ph)PKKS(ad)AKKT(ph)PKKAK_;_AAGGAT(ph)PKKS(ad)AKKTPK_;_KAAGGAT(ph)PKKS(ad)AKKTPKK_;_KAAGGAT(ph)PKKS(ad)AKKTPK_	Both	Trypsin	+	+
Q96T88	UHRF1	S	666	1	S	661	1	-5	14618719000	38	365.67	333.52	7.85e-113	_SAGGGPSRAGS(ph)PRRTS(ad)KK_;_SAGGGPSRAGS(ph)PRRTS(ad)K_	Both	LysC			+	+
Q96T88	UHRF1	S	651	1	S	661	1	10	11033454100	33	256.52	226.61	8.66e-64	_S(ad)AGGGPSRAGS(ph)PRRTSKK_;_S(ad)AGGGPSRAGS(ph)PRRTSK_;_S(ad)AGGGPS(ph)RAGS(ph)PRRTSKK_	Both	LysC			+	+
P49916	LIG3	S	227	1	S	242	0.999	15	6993228800	19	246.68	238.8	3.42e-67	_FS(ad)GFSAKPNNSGEAPSS(ph)PTPK_;_KFS(ad)GFSAKPNNSGEAPSS(ph)PTPKR_	Both	Both	+	+	+	+
Q14669	TRIP12	S	323	0.998	S	312	1	-11	4654333200	82	423.63	423.63	7.47e-158	_KRSES(ph)PPAELPSLRRS(ad)TRQK_;_RSES(ph)PPAELPSLRRS(ad)TRQK_	Both	Both	+	+	+	+
P10412	HIST1H1E	S	150	1	T	154	1	4	3617028400	121	397.87	322.76	1.84e-125	_KATGAAT(ph)PKKS(ad)AKKT(ph)PKK_;_KATGAAT(ph)PKKS(ad)AKKT(ph)PK_;_KATGAATPKKS(ad)AKKT(ph)PK_;_ATGAAT(ph)PKKS(ad)AKKT(ph)PKK_;_KATGAATPKKS(ad)AKKT(ph)PKK_;_ATGAAT(ph)PKKS(ad)AKKT(ph)PK_;_S(ad)AKKT(ph)PKKAKKPAAAAGAK_	Both	Trypsin	+	+
Q9UIG0	BAZ1B	S	417	0.999	S	423	1	6	3537623700	45	237.21	225.01	9.79e-56	_S(ad)TGNSKS(ph)PKKGLK_;_GILNGQKS(ad)TGNSKS(ph)PKK_;_GILNGQKS(ad)TGNSKS(ph)PKKGLK_;_S(ad)TGNSKS(ph)PKKGLKTPK_	Both	Trypsin	+	+
Q9Y5B9	SUPT16H	S	1026	1	S	1023	1	-3	3357021100	14	236.21	194.04	5.63e-21	_RKAS(ph)VHS(ad)SGR_;_KRKAS(ph)VHS(ad)SGR_	Both	Trypsin	+	+
Q49A26	GLYR1	S	148	1	S	158	1	10	2056298800	58	413.88	370.85	4.3e-143	_KRVS(ad)SGSSERGSKS(ph)PLK_;_RVS(ad)SGSSERGSKS(ph)PLK_	Both	LysC			+	+
Q14980	NUMA1	S	2082	0.976	S	2087	1	5	1916000000	4	281.37	271.78	1.35e-92	_ASPNTRS(ad)GTRRS(ph)PRIATTTASAATAAAIGATPRAK_;_S(ad)GTRRS(ph)PR_	EThcD	Both*		+		+
Q96T88	UHRF1	S	651	1	S	666	0.928	15	1732000000	1	199.58	185.06	4.05e-16	_S(ad)AGGGPSRAGSPRRTS(ph)KK_	EThcD	LysC				+
P16402	HIST1H1D	S	151	1	T	155	1	4	1499689400	70	227.88	215.71	2.22e-47	_S(ad)IKKT(ph)PKK_;_S(ad)IKKT(ph)PK_;_KS(ad)IKKT(ph)PK_;_KVAGAAT(ph)PKKS(ad)IKKT(ph)PKK_;_VAGAAT(ph)PKKS(ad)IKKT(ph)PK_;_KVAGAAT(ph)PKKS(ad)IKKT(ph)PK_;_S(ad)IKKT(ph)PKKVK_;_S(ad)IKKT(ph)PKKVKKPATAAGTK_;_KS(ad)IKKT(ph)PKK_	Both	Both	+	+	+	+
Q86VM9	ZC3H18	S	862	1	S	868	1	6	1491163400	11	224.86	206.31	2.52e-25	_S(ad)GGRLGS(ph)PKPERQRGQNSK_	EThcD	LysC				+
P16403	HIST1H1C	S	150	1	T	154	1	4	1224038600	72	351.63	272.25	2.24e-106	_KAAGGAT(ph)PKKS(ad)AKKT(ph)PK_;_AAGGAT(ph)PKKS(ad)AKKT(ph)PK_;_KAAGGAT(ph)PKKS(ad)AKKT(ph)PKK_;_AAGGAT(ph)PKKS(ad)AKKT(ph)PKKAK_;_KAAGGATPKKS(ad)AKKT(ph)PK_;_AAGGATPKKS(ad)AKKT(ph)PKK_	Both	Trypsin	+	+
Q9BZE4	GTPBP4	S	567	1	S	569	0.999	2	1189160000	15	251.09	238.01	1.05e-71	_REDSAPPSSVARS(ad)GS(ph)C(ca)SRTPRDVSGLRDVK_;_RKREDSAPPSSVARS(ad)GS(ph)C(ca)SRTPRDVSGLRDVK_;_S(ad)GS(ph)C(ca)SRTPR_	EThcD	Both*		+		+
Q9BZZ5	API5	S	469	0.99	S	464	1	-5	1095474000	7	264.38	241.17	4.59e-78	_RASEDTTSGS(ph)PPKKS(ad)SAGPKR_	Both	Trypsin	+	+
Q9Y5B9	SUPT16H	S	1027	1	S	1023	1	-4	1041097600	18	355.38	323.22	4.32e-167	_KAS(ph)VHSS(ad)GR_;_KRKAS(ph)VHSS(ad)GR_;_RKAS(ph)VHSS(ad)GRGSNRGSRHSSAPPK_	Both	Both*	+	+	+	+
P15408	FOSL2	S	211	0.978	S	200	1	-11	733257000	15	247.34	241.05	2.14e-71	_ISPEERRS(ph)PPAPGLQPMRS(ad)GGGSVGAVVVK_;_ISPEERRS(ph)PPAPGLQPM(ox)RS(ad)GGGSVGAVVVK_	EThcD	LysC				+
Q6P6C2	ALKBH5	S	350	0.993	S	361	1	11	601249000	8	288.25	280.66	1.11e-63	_EENRRS(ad)VLLPTHRRRGS(ph)FSSENYWRK_	EThcD	LysC				+
Q07666	KHDRBS1	S	18	1	T	33	1	15	495959000	12	330.52	306.04	5.39e-155	_S(ad)GSMDPSGAHPSVRQT(ph)PSRQPPLPHR_;_SSGRS(ad)GSMDPSGAHPSVRQT(ph)PSRQPPLPHR_	Both	Trypsin	+	+
Q13029	PRDM2	S	1565	0.997	S	1577	1	12	430213000	11	310.04	294.5	7.98e-56	_S(ad)KKPSSSSLRNSS(ph)PIRMAK_;_S(ad)KKPSSSSLRNSS(ph)PIRM(ox)AK_	EThcD	LysC				+
A0A087WUS5	MYC	S	294	0.995	S	308	1	14	418267200	11	233.49	225.64	1.66e-34	_RSES(ad)GSPSAGGHSKPPHS(ph)PLVLK_	Both	LysC			+	+
P16220	CREB1	S	129	0.999	S	133	0.999	4	343532400	25	230.09	210.85	2.83e-40	_RREILS(ad)RRPS(ph)YRK_	Both	LysC			+	+
O60765	ZNF354A	S	172	1	T	185	1	13	340678100	8	266.18	250.24	2.38e-55	_S(ad)VLIRQQILPREKT(ph)PPKC(ca)EIQGNSLK_;_S(ad)VLIRQQILPREKT(ph)PPK_	EThcD	LysC				+
Q49A26	GLYR1	S	149	1	S	158	1	9	310064800	11	267.75	234.66	1.68e-74	_RVSS(ad)GSSERGSKS(ph)PLK_;_KRVSS(ad)GSSERGSKS(ph)PLK_	Both	LysC			+	+
Q96FF9	CDCA5	S	15	1	S	21	0.999	6	286145000	4	133.16	122.78	2.36e-11	_S(ad)GPRAPS(ph)PTKPLRR_	EThcD	Trypsin		+
P35251	RFC1	S	526	0.998	S	518	1	-8	282896800	14	266.58	227.8	1.78e-67	_RKIS(ph)PSKKESES(ad)KK_;_KIS(ph)PSKKESES(ad)KK_	Both	Trypsin	+	+
Q8NDX6	ZNF740	S	52	0.999	S	44	1	-8	274559000	3	224.89	224.89	7.43e-34	_QAENGERAGS(ph)PDVLRC(ca)SS(ad)QGHRK_	EThcD	LysC				+
Q8NEY8	PPHLN1	S	110	1	S	121	0.958	11	273677000	4	179.8	164.93	1.62e-20	_S(ad)FYSSHYARERS(ph)PYK_	Both	Both	+		+	+
Q92522	H1FX	S	27	1	S	31	1	4	254772000	14	188.04	158.3	3.27e-15	_AGGS(ad)AALS(ph)PSKK_;_AGGS(ad)AALS(ph)PSK_	Both	Both	+	+	+	+
Q8NEY8	PPHLN1	S	145	0.995	S	155	1	10	236050000	1	321.62	306.12	5.67e-75	_DSPHSRS(ad)GSSVSSRSYS(ph)PERSK_	EThcD	LysC				+
P46087	NOP2	S	790	0.98	S	786	1	-4	232001000	11	123.29	117.36	2.93e-13	_GPQPPTVS(ph)PIRS(ad)SRPPPAK_;_QNDTPKGPQPPTVS(ph)PIRS(ad)SRPPPAK_	Both	Both*		+	+	+
Q9Y5B9	SUPT16H	R	1036	0.947	S	1023	1	-13	226023000	2	401.32	366.67	4.25e-218	_RKAS(ph)VHSSGRGSNRGSR(ad)HSSAPPK_	Both	LysC			+	+
Q13415	ORC1	S	221	0.996	T	230	1	9	212985100	6	204.13	196.72	5.27e-10	_S(ad)RQTPTHPLT(ph)PRARK_;_S(ad)RQTPTHPLT(ph)PR_	EThcD	Both*		+		+
P18887	XRCC1	S	234	0.999	S	241	1	7	206380300	8	136.93	127.94	7.06e-10	_AIGS(ad)TSKPQES(ph)PKGK_;_AIGS(ad)TSKPQES(ph)PK_	Both	Trypsin	+	+
P52701	MSH6	S	314	1	S	315	1	1	198458000	21	296.25	270.78	3.9e-51	_RKS(ad)S(ph)RKETPSATK_	Both	Both	+	+	+	+
Q9Y5B9	SUPT16H	S	1035	0.93	S	1023	1	-12	190485000	3	355.38	329.55	4.32e-167	_RKAS(ph)VHSSGRGSNRGS(ad)RHSSAPPK_	ETD	LysC			+
P05114	HMGN1	S	25	1	S	21	1	-4	177463900	11	152.54	137.38	9.63e-11	_RRS(ph)ARLS(ad)AKPPAK_	Both	LysC			+	+
Q96E39	RBMXL1	S	165	0.984	S	161	1	-4	174712500	9	109.79	89.881	2.19e-07	_SGGPS(ph)PKRS(ad)APSGLVR_	EThcD	Trypsin		+
Q9Y5B9	SUPT16H	S	1038	0.937	S	1023	1	-15	171137000	5	330.09	308.44	8.93e-84	_RKAS(ph)VHSSGRGSNRGSRHS(ad)SAPPK_	EThcD	LysC				+
P35251	RFC1	S	529	0.996	S	518	1	-11	163762000	6	332.41	308.47	9.2e-108	_KIS(ph)PSKKESESKKS(ad)RPTSK_	Both	Trypsin	+	+
P35251	RFC1	S	302	0.995	S	312	0.999	10	162365000	10	191.79	175.56	6.81e-21	_S(ad)SADKIGEVSS(ph)PK_	Both	Trypsin	+	+
O60293	ZFC3H1	S	202	1	S	206	1	4	156147500	8	144.77	124.19	1.45e-08	_S(ad)FGRS(ph)PSRK_;_S(ad)FGRS(ph)PSR_	Both	Both*	+	+		+
Q9Y5B9	SUPT16H	R	1029	0.997	S	1023	1	-6	152790000	1	302.87	282.82	4.09e-122	_RKAS(ph)VHSSGR(ad)GSNRGSRHSSAPPK_	ETD	LysC			+
Q03164	KMT2A	S	283	0.999	S	279	1	-4	148372200	19	188.66	164.73	7.57e-25	_AGKLS(ph)PLKS(ad)K_;_LRAGKLS(ph)PLKS(ad)K_;_LRAGKLS(ph)PLKS(ad)KFK_;_AGKLS(ph)PLKS(ad)KFK_	Both	Trypsin	+	+
P26358	DNMT1	S	143	0.992	S	154	0.999	11	131426300	7	177.58	162.42	1.69e-16	_S(ad)DGEAKPEPSPS(ph)PRITRK_	Both	LysC			+	+
P0DPB5	POLR1D	S	100	1	S	104	0.999	4	118621400	15	199.11	177.12	7.5e-29	_HSFRARGS(ad)ASYS(ph)PPRK_;_ARGS(ad)ASYS(ph)PPRKR_	Both	Both*		+	+	+
Q8IYA6	CKAP2L	S	258	0.997	S	287	1	29	116356000	3	212.76	205.88	1.49e-60	_S(ad)QQLSRGADLARPGVKPSRTVPSHFIRTLS(ph)K_	EThcD	LysC				+
Q9BZE4	GTPBP4	S	578	0.984	S	569	0.984	-9	114122000	2	288.83	288.83	9.06e-86	_REDSAPPSSVARSGS(ph)C(ca)SRTPRDVS(ad)GLRDVK_	EThcD	LysC				+
Q13428	TCOF1	S	440	1	S	446	1	6	112662800	11	208.6	191.86	9.14e-40	_APQVRAAS(ad)APAKES(ph)PRK_	Both	LysC			+	+
P05204	HMGN2	S	25	0.993	S	29	1	4	111434700	5	146.3	140.64	6.58e-15	_S(ad)ARLS(ph)AKPAPPKPEPKPK_	EThcD	Trypsin		+
P42167	TMPO	S	254	0.989	T	257	1	3	106087000	7	373.51	356.58	3.68e-180	_GGPLQALTRESTRGS(ad)RRT(ph)PRK_;_ESTRGS(ad)RRT(ph)PR_	Both	Both*		+	+	+
Q9UIG0	BAZ1B	S	318	0.997	S	312	1	-6	105876000	3	95.417	81.993	3.18e-07	_NTGS(ph)PDRKPS(ad)KK_	EThcD	Both		+		+
P02545	LMNA	S	12	1	S	22	1	10	101118000	15	178.15	139.15	4.92e-28	_S(ad)GAQASSTPLS(ph)PTR_	Both	Trypsin	+	+
Q02539	HIST1H1A	S	149	1	T	152	1	3	93502900	9	105.39	60.309	0.00094143	_S(ad)VKT(ph)PKK_;_S(ad)VKT(ph)PKKAK_	Both	Both*		+	+	+
Q13428	TCOF1	S	571	1	S	583	0.988	12	87147000	11	109	96.508	2.61e-11	_S(ad)LGNILQAKPTSS(ph)PAK_;_S(ad)LGNILQAKPTSS(ph)PAKGPPQK_	Both	Both*	+	+		+
Q9NZJ0	DTL	S	487	0.974	S	478	1	-9	84408000	3	163.85	154.12	4.76e-29	_ARS(ph)PINRRGSVS(ad)SVSPKPPSSFK_	EThcD	LysC				+
P17844	DDX5	S	24	0.977	S	6	0.974	-18	81589000	1	214.17	207.17	9.67e-60	_(ac)SGYSS(ph)DRDRGRDRGFGAPRFGGS(ad)RAGPLSGKK_	EThcD	LysC				+
Q96GN5	CDCA7L	S	274	0.904	S	261	1	-13	78476000	2	203.71	193.45	5.19e-41	_TVRRAFS(ph)EGQITRRMNPTRS(ad)ARPPEK_	EThcD	LysC				+
S5FZ81	PHF10	S	366	1	S	376	1	10	73619000	11	120.57	113.31	1.53e-07	_S(ad)VPGYKVEEKS(ph)P_	EThcD	Both		+		+
Q14978	NOLC1	S	622	1	S	623	1	1	73232100	10	121.99	95.605	0.00055479	_RAS(ad)S(ph)PFRR_	Both	Trypsin	+	+
Q8N5P1	ZC3H8	S	62	0.917	S	63	0.999	1	71110100	8	158.52	146.92	3.49e-10	_FRHSAISPKS(ad)S(ph)LHRK_;_HSAISPKS(ad)S(ph)LHRK_;_KFRHSAISPKS(ad)S(ph)LHRK_	EThcD	Both*		+		+
P62753	RPS6	S	235	0.994	S	236	0.999	1	67339500	9	108.35	89.062	6.69e-06	_RLS(ad)S(ph)LRASTSK_	Both	Trypsin	+	+
Q7Z5K2	WAPL	S	544	1	S	549	0.986	5	64299100	5	88.338	74.11	3.13e-05	_IFS(ad)GPKRS(ph)PTK_	EThcD	LysC				+
Q86U86	PBRM1	S	295	0.92	T	301	0.92	6	59144000	2	224.89	220.59	1.24e-33	_S(ad)SLRMRT(ph)PSNLAAARLTGPSHSK_	EThcD	LysC				+
Q9UIG0	BAZ1B	S	457	1	T	460	1	3	58912000	5	182.49	178.49	1.25e-33	_MTRAPRNS(ad)GGT(ph)PRTSSKPHK_	Both	LysC			+	+
Q14669	TRIP12	S	234	0.913	S	239	0.997	5	58829000	2	282.62	282.62	1.72e-82	_ARRS(ad)RSASS(ph)PSPRRSSREK_	ETD	LysC			+
Q8IYB3	SRRM1	S	426	0.996	S	431	1	5	58137200	4	196.27	177.85	2.92e-07	_S(ad)RVSVS(ph)PGRTSGK_;_S(ad)RVSVS(ph)PGR_	Both (distinct modified peptides)	Both*	+			+
Q9NTI5	PDS5B	S	1149	0.981	S	1166	0.997	17	53536000	3	146.97	139.34	7.75e-22	_S(ad)SRMETVSNASSSSNPSS(ph)PGRIK_	EThcD	LysC				+
Q13029	PRDM2	K	1566	0.957	S	1577	1	11	52345000	1	303	279.07	3.02e-82	_SK(ad)KPSSSSLRNSS(ph)PIRMAK_	ETD	LysC			+
A0A0A0MSH9	CHD1L	S	787	0.972	S	788	0.954	1	51409000	1	90.385	87.547	2.65e-06	_SAVLHSQS(ad)S(ph)SSSSRQLVP_	EThcD	LysC				+
Q08945	SSRP1	S	651	0.997	S	657	1	6	49834200	4	208.33	180.05	3.87e-09	_S(ad)SSRQLS(ph)ESFK_	EThcD	LysC				+
Q8NDF8	PAPD5	S	513	1	S	525	0.999	12	47022800	5	234.05	211.34	1.78e-45	_S(ad)QHGSARLFRSSS(ph)K_	Both	LysC			+	+
A0A087WUS5	MYC	H	302	0.933	S	308	1	6	44771000	1	188.09	170.2	5.43e-35	_RSESGSPSAGGH(ad)SKPPHS(ph)PLVLK_	ETD	LysC			+
Q7Z5J4	RAI1	S	1143	0.989	T	1136	0.997	-7	43595000	3	170.06	161.88	1.3e-28	_ETDSPST(ph)PGKDQRS(ad)MILRSRTK_	EThcD	LysC				+
Q53EL6	PDCD4	S	106	0.998	S	104	1	-2	39936300	7	178.83	165.02	4.04e-16	_GRLLDRRS(ph)RS(ad)GK_	Both	LysC			+	+
Q08945	SSRP1	S	651	0.998	S	659	1	8	39218000	3	215.87	193.78	6.03e-11	_S(ad)SSRQLSES(ph)FK_	EThcD	Both		+		+
P62136	PPP1CA	S	325	1	T	320	1	-5	37615000	5	141.31	134.57	7.94e-21	_YGQFSGLNPGGRPIT(ph)PPRNS(ad)AK_	Both	LysC			+	+
Q9UIG0	BAZ1B	S	464	0.938	S	457	1	-7	37550000	2	106.75	102.75	2.31e-09	_MTRAPRNS(ph)GGTPRTS(ad)SKPHK_	EThcD	LysC				+
Q96QE3	ATAD5	S	668	0.997	T	664	0.997	-4	37396100	7	86.086	45.735	0.0019132	_IST(ph)PKKS(ad)K_	Both	Trypsin	+	+
Q9UIG0	BAZ1B	S	345	1	S	349	1	4	36041600	12	111.01	84.624	7.05e-05	_S(ad)LSGS(ph)PLKVK_;_KS(ad)LSGS(ph)PLK_;_S(ad)LSGS(ph)PLK_	Both	Both*	+	+	+
Q9H211	CDT1	S	45	0.986	S	31	0.988	-14	35594400	4	156.73	141.55	1.04e-23	_TPS(ph)PARPALRAPASATS(ad)GSRK_	EThcD	Trypsin		+
Q9NWB6	ARGLU1	S	261	0.994	S	266	1	5	35520400	7	136.96	98.658	2.75e-08	_S(ad)RPKLS(ph)FSLK_	EThcD	LysC				+
A0A0A0MSH9	CHD1L	S	780	1	S	788	0.97	8	34549000	2	126.63	126.63	2.84e-13	_S(ad)AVLHSQSS(ph)SSSSRQLVP_	EThcD	LysC				+
Q96T23	RSF1	S	782	0.998	S	778	1	-4	32871400	3	159.81	153.52	1.43e-20	_TNVGRTLRRS(ph)PRIS(ad)RPTAK_	EThcD	LysC				+
P51608	MECP2	S	355	0.981	S	360	0.992	5	32799600	3	105.65	83.552	1.24e-07	_GRS(ad)SSASS(ph)PPKK_	Both	LysC			+	+
Q13111	CHAF1A	S	315	0.954	S	310	0.984	-5	31936000	3	120.9	116.1	1.39e-13	_QHSSTS(ph)PFPTS(ad)TPLRRITK_	EThcD	LysC				+
O00479;P05204	HMGN2;HMGN4	S	29	1	S	25	1	-4	31690200	3	126.71	117.94	4.23e-09	_VKDEPQRRS(ph)ARLS(ad)AK_	EThcD	LysC				+
Q8IYB3	SRRM1	S	436	0.995	S	431	1	-5	31584100	4	122.46	109.94	2.39e-07	_SRVSVS(ph)PGRTS(ad)GK_	EThcD	LysC				+
Q9P206-2	KIAA1522	S	29	0.993	S	39	1	10	31272000	1	199.58	190.56	3.57e-16	_SRS(ad)GASGLRRAFS(ph)WLRGK_	EThcD	LysC				+
Q15287	RNPS1	S	21	0.968	S	27	0.999	6	29798200	2	113.71	68.625	3.42e-08	_S(ad)STRAPS(ph)PTK_	Both	LysC			+	+
P09874	PARP1	S	507	0.989	S	519	1	12	29674100	3	159.18	153.03	2.84e-18	_S(ad)KGQVKEEGINKS(ph)EKR_	EThcD	Trypsin		+
Q9NZJ0	DTL	S	416	0.958	T	429	0.998	13	28597200	4	173.56	165.37	7.22e-36	_KKES(ad)RPGLVTVTSSQST(ph)PAKAPR_	EThcD	Trypsin		+
Q8IYB3	SRRM1	S	658	0.991	S	653	0.999	-5	28566400	4	94.309	68.581	9e-06	_RRS(ph)PSLSS(ad)K_	EThcD	LysC				+
Q8NB78	KDM1B	S	25	0.979	S	17	1	-8	26448100	2	163.18	147.64	7.9e-21	_ASFDHS(ph)PDSLPLRS(ad)SGRQAK_	EThcD	LysC				+
Q9H307	PNN	S	697	0.936	S	692	0.997	-5	24978700	2	105.14	89.875	4.08e-06	_RSIS(ph)ESSRS(ad)GK_	Both	LysC			+	+
Q9H1E3	NUCKS1	S	39	0.991	S	40	0.999	1	23823500	3	99.283	86.765	9.26e-08	_KIRS(ad)S(ph)PREAK_	EThcD	LysC				+
P0DPB5	POLR1D	S	94	0.912	S	104	0.99	10	23398000	6	139.58	134.45	1.9e-10	_HS(ad)FRARGSASYS(ph)PPRK_	EThcD	LysC				+
P68431	HIST1H3A	K	28	0.997	S	29	1	1	23191200	6	113.71	88.868	2.25e-07	_AARK(ad)S(ph)APATGGVK_	Both	LysC			+	+
Q8N5P1	ZC3H8	S	56	0.913	S	59	1	3	22052000	4	88.596	73.805	1.1e-05	_KFRHS(ad)AIS(ph)PK_	EThcD	Both		+		+
P05204	HMGN2	R	27	0.928	S	29	0.995	2	21341000	1	134.13	123.02	9.39e-11	_SAR(ad)LS(ph)AKPAPPKPEPKPK_	ETD	Trypsin	+
Q13428	TCOF1	S	1361	0.921	S	1350	1	-11	20296000	2	160.78	135.59	1.07e-09	_RKLS(ph)GDQPAARTPRS(ad)K_	EThcD	LysC				+
P49916	LIG3	S	216	0.997	S	210	0.981	-6	20136400	3	130.83	123.4	2.25e-16	_LTTTGQVTS(ph)PVKGAS(ad)FVTSTNPRK_	EThcD	Trypsin		+
Q86U86	PBRM1	S	645	0.994	S	648	1	3	19964400	3	101.33	72.12	0.0012913	_LSRKS(ad)GIS(ph)PKK_;_KS(ad)GIS(ph)PKK_	Both (distinct modified peptides)	Trypsin	+	+
O75717	WDHD1	S	900	1	S	907	0.971	7	19424100	3	76.341	68.057	1.77e-05	_S(ad)GAVTFSS(ph)QGRVNPFK_	EThcD	LysC				+
P08651	NFIC	S	277	0.966	S	273	0.99	-4	19180300	3	120.57	113.89	6.34e-07	_TLPS(ph)TSSS(ad)GSKR_	EThcD	Trypsin		+
Q8N5P1	ZC3H8	S	62	0.993	S	59	1	-3	18784000	4	164.64	146.02	3.15e-12	_HSAIS(ph)PKS(ad)SLHRK_	Both	Trypsin	+	+
Q96GN5	CDCA7L	R	137	0.949	S	139	0.997	2	18450000	1	107.43	77.263	6.31e-06	_SRR(ad)SS(ph)IGLR_	ETD	Trypsin	+
P06748	NPM1	S	195	1	T	199	1	4	17841700	4	99.919	61.128	0.00021183	_S(ad)IRDT(ph)PAK_	Both	LysC			+	+
O75367	H2AFY	S	146	1	S	138	0.999	-8	16675000	3	95.417	85.572	1.83e-07	_AKS(ph)PSQKKPVS(ad)K_	EThcD	Both		+		+
Q6PI98	INO80C	S	33	0.991	S	26	0.999	-7	15989000	1	197.14	186.76	3.47e-22	_KRPAS(ph)PSHNGSS(ad)GGGYGASK_	EThcD	LysC				+
Q8NEY8	PPHLN1	S	113	1	S	121	1	8	14987000	1	267.85	247.8	1.63e-46	_SFYS(ad)SHYARERS(ph)PYK_	ETD	LysC			+
P62136	PPP1CA	S	310	0.996	T	320	0.988	10	13253900	3	60.133	55.828	0.00014754	_YGQFS(ad)GLNPGGRPIT(ph)PPRNSAK_;_GKYGQFS(ad)GLNPGGRPIT(ph)PPRNSAK_	EThcD	Both*		+		+
Q8WY91	THAP4	R	377	0.916	S	385	1	8	13120000	1	146.96	140.21	5.25e-07	_SLR(ad)QRVSRSDS(ph)QVRK_	EThcD	LysC				+
Q96T88	UHRF1	S	651	1	S	657	1	6	12855000	1	107.98	102.02	1.8e-09	_S(ad)AGGGPS(ph)RAGS(ph)PRRTSKK_	EThcD	LysC				+
P35251	RFC1	S	359	0.952	S	368	1	9	12831000	1	177.57	113.76	3.02e-18	_S(ad)SPAKKESVS(ph)PEDSEKK_	ETD	Trypsin	+
Q8NDX6	ZNF740	S	51	0.921	S	44	0.994	-7	12674000	1	58.246	48.446	0.00050524	_AGS(ph)PDVLRC(ca)S(ad)SQGHRK_	EThcD	Trypsin		+
Q9BZE4	GTPBP4	S	546	0.998	S	548	1	2	12163600	2	150.02	104.94	0.00042629	_RS(ad)RS(ph)ITR_;_S(ad)RS(ph)ITRK_	Both (distinct modified peptides)	Trypsin	+	+
Q9BUQ8	DDX23	S	106	0.993	S	109	1	3	12095300	3	99.283	69.077	1.46e-07	_RS(ad)SLS(ph)PGRGK_	Both	LysC			+	+
A1X283	SH3PXD2B	S	638	0.964	S	649	1	11	11774500	2	79.492	73.772	0.0040318	_S(ad)RPQVRPKPAPS(ph)PK_	Both	Trypsin	+	+
Q53GS9	USP39	S	24	0.992	S	19	1	-5	11759500	3	154.46	113.6	2.43e-13	_RES(ph)ESRGS(ad)SGRVK_;_GKRES(ph)ESRGS(ad)SGR_	EThcD	Both*		+		+
Q13029	PRDM2	S	1570	0.997	S	1577	0.999	7	11518000	1	232.84	203.94	4.07e-51	_KPSS(ad)SSLRNSS(ph)PIRMAK_	ETD	LysC			+
Q9Y5B9	SUPT16H	S	1031	0.994	S	1023	1	-8	11415600	2	79.875	68.154	0.00010795	_KAS(ph)VHSSGRGS(ad)NR_	EThcD	Trypsin		+
Q8NAV1	PRPF38A	S	216	0.97	S	209	1	-7	9282300	2	302.2	267.55	2.01e-100	_LERVPS(ph)PDHRRRS(ad)YRDLDK_	ETD	LysC			+
P46013	MKI67	S	1064	0.999	S	1071	1	7	9121400	2	117.52	107.72	4.47e-09	_S(ad)IRTFKES(ph)PK_	EThcD	LysC				+
P07305	H1F0	S	131	0.993	T	141	1	10	8983500	6	122.7	109.91	8.29e-10	_AAS(ad)KAPTKKPKAT(ph)PVKK_;_KAAS(ad)KAPTKKPKAT(ph)PVKK_	Both	Trypsin	+	+
P35251	RFC1	S	316	0.983	S	312	0.92	-4	8944600	3	85.554	68.781	0.00053112	_IGEVSS(ph)PKAS(ad)SK_	Both	Trypsin	+	+
Q96GN5	CDCA7L	S	135	0.925	S	139	0.999	4	7920900	1	114.97	88.557	2.54e-06	_S(ad)RRSS(ph)IGLR_	EThcD	Trypsin		+
P09874	PARP1	K	498	1	S	499	1	1	6980100	2	94.281	79.119	2.87e-06	_AEPVEVVAPRGK(ad)S(ph)GAALSK_;_GK(ad)S(ph)GAALSKK_	Both (distinct modified peptides)	Both*	+			+
P0DPB5	POLR1D	R	96	0.929	S	104	0.993	8	6511100	1	136.96	118.9	4.53e-10	_HSFR(ad)ARGSASYS(ph)PPRK_	ETD	LysC			+
Q8NAV1	PRPF38A	S	216	0.974	S	226	0.975	10	6333200	1	70.197	53.582	0.00014572	_S(ad)YRDLDKPRRS(ph)PTLR_	EThcD	Trypsin		+
Q16695	HIST3H3	S	29	0.996	T	33	1	4	6207100	1	89.231	74.44	2.85e-05	_VARKS(ad)APAT(ph)GGVK_	EThcD	LysC				+
Q02241	KIF23	S	3	0.979	T	8	0.999	5	5857100	1	70.889	57.252	0.00016927	_S(ad)ARAKT(ph)PRKPTVK_	EThcD	LysC				+
Q9UHB7	AFF4	S	619	0.912	S	620	0.981	1	5023200	1	85.676	58.194	0.00012117	_ESKS(ad)S(ph)PRPTAEK_	ETD	LysC			+
Q9H6F5	CCDC86	S	218	0.992	S	217	0.993	-1	4949500	1	127.17	106.59	5.65e-07	_RKGS(ph)S(ad)SQAPASK_	EThcD	LysC				+
Q9UHB6	LIMA1	S	220	0.983	S	216	0.985	-4	4528900	1	89.231	81.719	2.04e-05	_ILRAQS(ph)RSAS(ad)GRK_	EThcD	LysC				+
Q8NFC6	BOD1L1	S	625	0.9	S	635	0.994	10	4265800	1	56.29	53.018	0.0001696	_S(ad)EPSKPARRLS(ph)ESLHVVDENK_	EThcD	LysC				+
P0DPB5	POLR1D	R	98	0.979	S	104	0.905	6	3569000	1	88.596	71.925	0.0001	_HSFRAR(ad)GSASYS(ph)PPRK_	ETD	LysC			+
Q9BXS6	NUSAP1	S	305	0.981	T	314	0.952	9	3428200	1	68.371	61.467	0.00065961	_S(ad)AHVTVSGGT(ph)PK_	ETD	LysC			+
Q08050	FOXM1	S	518	0.991	S	522	0.992	4	3287100	2	118.9	97.13	2.47e-09	_KSYS(ad)GLRS(ph)PTR_	EThcD	Trypsin		+
P62995	TRA2B	S	29	0.936	S	39	0.999	10	2874300	2	74.92	52.234	0.00063404	_S(ad)ARHTPARSRS(ph)K_	Both	LysC			+	+
Q9BRD0	BUD13	S	287	0.989	S	299	0.999	12	2240300	1	132.84	126.09	1.04e-13	_S(ad)GKAPERASSKTS(ph)PHWK_	EThcD	LysC				+
Q9UIG0	BAZ1B	S	321	0.992	S	312	0.991	-9	1741100	1	86.898	59.417	9.35e-05	_NTGS(ph)PDRKPSKKS(ad)K_	ETD	Trypsin	+
P08621	SNRNP70	S	360	0.991	S	357	1	-3	1611400	1	98.997	54.647	0.00015998	_RRS(ph)HRS(ad)ERER_	ETD	Trypsin	+
P35251	RFC1	S	520	0.94	S	518	0.944	-2	1087100	1	73.039	49.009	0.0040541	_RKIS(ph)PS(ad)KK_	ETD	LysC			+
Q08945	SSRP1	S	651	0.999	S	647	1	-4	0	3	201.04	166.6	8.06e-38	_STPSRGS(ph)SSKS(ad)SSR_	EThcD	Trypsin		+
Q9BQ39	DDX50	S	711	0.993	S	709	0.999	-2	0	1	138.45	106.3	4.99e-13	_QGS(ph)RS(ad)GSRQDGR_	EThcD	Trypsin		+
Q9Y5B9	SUPT16H	S	1027	0.937	S	1031	0.999	4	0	1	64.224	54.425	0.0008878	_ASVHSS(ad)GRGS(ph)NR_	EThcD	Trypsin		+
P25490	YY1	S	159	1	S	165	0.994	6	0	1	142.66	112.92	2.88e-14	_S(ad)GGGGSS(ph)SSGGGRVK_	EThcD	LysC				+
Q9BQ39	DDX50	S	35	0.927	S	41	1	6	0	1	110.39	85.549	3.92e-10	_S(ad)RHHYDS(ph)DEK_	EThcD	LysC				+
